# Enteropathway: the metabolic pathway database for the human gut microbiota

**DOI:** 10.1101/2023.06.28.546710

**Authors:** Hirotsugu Shiroma, Youssef Darzi, Etsuko Terajima, Zenichi Nakagawa, Hirotaka Tsuchikura, Naoki Tsukuda, Yuki Moriya, Shujiro Okuda, Susumu Goto, Takuji Yamada

## Abstract

The human gut microbiota produces diverse, extensive metabolites which have the potential to affect host physiology. Despite significant efforts to identify metabolic pathways for producing these microbial metabolites, a comprehensive metabolic pathway database for the human gut microbiota is still lacking. Here, we present Enteropathway, a metabolic pathway database that integrates 3,121 compounds, 3,460 reactions, and 837 modules that were obtained from 835 manually curated scientific literature. Notably, 757 modules of these modules are new entries and cannot be found in any other databases. The database is accessible from a web application (https://enteropathway.org) that offers a metabolic diagram for graphical visualization of metabolic pathways, a customization interface, and an enrichment analysis feature for highlighting enriched modules on the metabolic diagram. Overall, Enteropathway is a comprehensive reference database and a tool for visual and statistical analysis in human gut microbiota studies and was designed to help researchers pinpoint new insights into the complex interplay between microbiota and host metabolism.
