## Supplementary material for "Enteropathway: the metabolic pathway database for the human gut microbiota": Table S1

### Sheet: TableS1
Table S1. External link of the database.
Name	Category	Overlap in Enteropathway	Prefix	Example for customization
KEGG Orthology	Reaction	1532		K05349
KEGG Reaction	Reaction	1395		R01280
KEGG Module	Module	80		M00035
KEGG Compound	Compound	1759		C07316
Enzyme Commission number	Reaction	1747	ec:	ec:3.7.1.14
EggNOG	Reaction	1507	eg:	eg:COG2407
MetaCyc Reaction	Reaction	675	mc:	mc:RHANMISOM-RNX
Rhea	Reaction	1292	rh:	rh:25240
UniProt	Reaction	1646	up:	up:D2WEY7
UniRef50	Reaction	1646		UniRef50_P0AEY7
UniRef90	Reaction	1646		UniRef90_A0A098Z7E5
CAS	Compound	2440	cas:	cas:103-12-8
Gut Metabolic Modules	Module	28
Gut Brain Modules	Module	38
